# GLYATL1 is associated with metabolic and epigenetic changes and with endocrine resistance in luminal breast cancer

**DOI:** 10.1101/2025.10.17.682994

**Authors:** Janina Müller, Emre Sofyali, Luisa Schwarzmüller, Yael Aylon, Eviatar Weizman, Lisa Schlicker, Katherine Kelly, Simone Borgoni, Simin Oz, Cole Stocker, Sara Burmester, Angelika Wörner, Sabine Karolus, Birgitta E Michels, Daniela Heiss, Rainer Will, Veronica Rodrigues de Melo Costa, Pavlo Lutsik, Dieter Weichenhan, Ilse Hofmann, Nishanth Belugali Nataraj, Yosef Yarden, Luca Magnani, Christoph Plass, Almut Schulze, Cindy Körner, Moshe Oren, Stefan Wiemann

## Abstract

Estrogen receptor alpha (ERα)-positive luminal breast cancer is commonly treated with aromatase inhibitors (AI) to block estrogen signaling; however, resistance frequently develops, limiting therapy success.

We observed that *GLYATL1* (Glycine-N-Acyltransferase Like 1) expression is upregulated in AI-resistant breast cancer cell models and in patients undergoing AI therapy, correlating with poorer survival. Here we demonstrate that GLYATL1 promotes resistance to estrogen deprivation by elevating succinate levels and altering epigenetic histone marks associated with active transcription. Knockdown or knockout of *GLYATL1* reverses these effects and reduces proliferation under estrogen-deprived conditions. Notably, *GLYATL1* expression is positively regulated by estrogen receptor alpha signaling independently of estrogen.

These findings reveal GLYATL1 as a metabolic and epigenetic mediator of endocrine therapy resistance, suggesting it as a potential target to overcome AI resistance in luminal breast cancer.
