## Supplementary Table 4 for "GLYATL1 is associated with metabolic and epigenetic changes and with endocrine resistance in luminal breast cancer"

GeneSymbol,"score_LTED_vs_parental","pvalue_LTED_vs_parental","score_KO1_vs_LTED","pvalue_KO1_vs_LTED","score_KO2_vs_LTED","pvalue_KO2_vs_LTED"
AHR	0.136100473071072	0.42	-1.95511793767362	0.04	-1.22713459901846	0.6
AP1	-0.244603801236387	0.34	-0.216731117857911	0.62	-1.16431588624265	0.8
AR	2.37914261103845	0.02	-1.5954212724041	0.16	0.114052639653579	0.68
ARNT	0.180678311998498	0.68	0.980762379102729	0.7	-1.40495109312281	0.42
ASCL1	1.26376533357816	0.38	0.78934194846751	0.96	-0.712492186339242	0.88
ATF1	0.492779468807223	0.94	-1.0605513441972	0.38	-1.16868239404689	0.62
ATF2	0.936004678480304	0.58	1.0350412230484	0.76	2.15594444019912	0.04
ATF3	-0.131254020100839	0.02	2.30096148266063	0.04	4.02821310575748	0.02
ATF4	0.337822609068566	0.76	0.0471260695268135	0.22	2.14655038740892	0.06
BCL6	0.0129095914424467	0.02	1.1362752967169	0.56	-0.784292162578836	0.76
CEBPA	-0.396541323142922	0.02	-0.110138048478946	0.32	-0.0525398887292012	0.04
CEBPB	-0.418195406113651	0.02	-0.953501579995569	0.48	1.03598098095515	0.4
CEBPD	0.251438047255391	0.48	-0.472348014765405	0.86	2.20226982572516	0.04
CEBPG	-0.885011832182335	0.78	-2.3499731389047	0.06	-2.32352953579636	0.12
CLOCK	-2.11123652730318	0.2	1.81980430737754	0.22	0.927994071900046	0.64
CREB1	2.29194537149811	0.02	-0.762883602927078	0.58	-0.604105755316491	0.44
CREM	-0.405644602876739	0.52	-0.967390484335543	0.64	0.474923130582323	0.92
CTCF	-2.4922550049186	0.1	0.399336498589227	0.2	-0.485218876283238	0.44
CTNNB1	1.30632045364009	0.22	2.29956853676747	0.1	1.3453486403788	0.3
CUX1	0.509791607523503	0.96	1.76978244803076	0.22	-0.00258714276894264	0.58
DDIT3	-0.657323147841443	0.84	0.0389435494272059	0.26	0.142284284657435	0.54
DNMT1	-0.226285284138726	0.0600000000000001	-2.48930526265321	0.02	-3.48356163704862	0.02
DNMT3B	0.0132946353211991	0.14	-0.27130543204411	0.54	-3.79274698134157	0.02
E2F1	-0.00736726275022997	0.34	-4.15591552400712	0.02	-6.8119004379632	0.02
E2F4	-0.29941543074864	0.3	-4.58408565566421	0.02	-5.53311163226622	0.02
EGR1	-0.0485360504503476	0.64	-0.315223095104114	0.46	-0.693701771239983	0.36
EGR2	0.397307486736032	0.64	-1.55632891821051	0.2	-4.16559783906279	0.02
ELK1	-0.367328657360702	0.3	0.126501180110183	0.0800000000000001	-1.94113113383459	0.18
EPAS1	1.10258783408912	0.34	2.52429456351417	0.06	2.27946596591884	0.08
ERG	1.37248976715874	0.26	2.61203857934266	0.04	0.689839398641537	0.88
ESR1	-0.806966485036858	0.4	2.78445625204761	0.1	-0.102796889044519	0.52
ESR2	0.54350223039446	0.8	-0.87621946007435	0.64	-0.735575116575957	0.7
ETS1	-1.5707215689784	0.76	0.729333537807242	0.98	-0.277195294878797	0.12
ETS2	0.339271067842096	0.78	1.82192321853429	0.26	1.57459209663437	0.12
ETV4	-0.383099783394735	0.36	1.65096444066813	0.16	2.25998160261296	0.02
EWSR1	-0.392899242363572	0.46	-3.40860434603192	0.02	-0.503588300433824	0.88
EZH2	-1.13588321241412	0.52	-1.45436419755198	0.14	-1.69808971657436	0.14
FLI1	-0.0399529689343075	0.04	-0.559331763769592	0.78	-2.203206110682	0.04
FOS	-1.44598355428221	0.9	1.76422195711816	0.3	0.132367295158136	0.34
FOXA1	-2.36918461408338	0.08	-2.2988880048961	0.02	-1.58259945478506	0.26
FOXA2	-1.48538742525129	0.48	-3.3055387047781	0.02	-1.86489999175054	0.22
FOXM1	0.963420587127553	0.56	-1.02169185601849	0.32	-0.943323628412558	0.84
FOXO1	0.561553900327669	1	0.480263030404611	0.4	1.41499450643445	0.34
FOXO3	1.32782694506299	0.2	-1.32504457252993	0.34	-0.377554964110998	0.3
GATA1	-0.749273191333435	0.68	1.48925004158764	0.52	0.859996809288143	0.64
GATA3	0.540513884532361	0.7	-0.931984502895348	0.4	0.791208208799297	0.68
GATA4	0.620237780819618	0.76	-0.818979587927184	0.5	-2.20803116926106	0.08
GATA6	-0.70135884106974	0.66	0.125264224254487	0.0600000000000001	-0.0546719247837088	0.02
GLI1	0.159770587397715	0.46	0.534065931815473	0.56	0.125630356133379	0.64
GLI2	-2.04148181183146	0.08	-2.30944226550755	0.06	-4.07077400412156	0.02
HDAC1	-0.110383940213809	0.34	1.77359799849587	0.1	1.26277625742147	0.54
HES1	-1.04856865536231	0.98	-2.11680912904219	0.08	-3.86353199126636	0.02
HIF1A	2.45250411560443	0.04	4.54939351495419	0.02	2.89970884086661	0.02
HNF1A	0.925090544520605	0.42	-0.434322856261723	0.82	2.62344678548735	0.02
HNF4A	0.950311117878914	0.62	-1.20709152084926	0.3	2.08597718396796	0.04
HOXA10	0.386080074915477	0.74	0.349026001610466	0.22	-0.226488478622002	0.4
HR	-1.67229365796241	0.3	0.0631542899584211	0.0600000000000001	0.32274974032802	0.56
HSF1	0.791262353985201	0.88	1.69231829197471	0.18	-0.647896121861932	0.8
ID1	1.51462468225745	0.14	-4.96110615342798	0.02	-6.88525689806169	0.02
IRF1	-2.38138116440159	0.14	1.16401559833176	0.68	6.38201030055813	0.02
IRF2	-2.69699266095746	0.1	1.43198521282884	0.48	6.62255200817367	0.02
IRF3	-1.29681703255005	0.52	1.07100832285032	0.7	2.65740029321299	0.04
JUN	-1.32780588159446	0.98	0.610273494094002	0.56	0.394718444248055	0.98
JUNB	-1.7133788641184	0.2	0.533258684329676	0.66	-0.494859884224019	0.52
JUND	-0.86518125431542	0.72	0.197172903201839	0.04	-1.02452238686833	0.96
KAT5	-0.321998349826952	0.26	-1.45136851748644	0.26	-3.09197356089015	0.02
KLF2	0.250516570852851	0.58	1.48002067260583	0.28	2.25565057268301	0.02
KLF4	-1.11166938758809	0.56	3.04791442359987	0.02	4.42805158002981	0.02
KLF5	0.328905881387804	0.86	1.33284040627647	0.72	0.502537344452613	0.8
KLF6	-0.751289927783711	0.86	1.2635606101359	0.38	2.48988359946577	0.02
KMT2A	-0.00636065695051239	0.3	-1.53307114609634	0.22	1.09912702226095	0.52
LEF1	0.49976124575962	0.76	-1.35903816681123	0.32	-4.13987490941108	0.02
MBD2	-0.223995002235286	0.04	0.190446861064203	0.02	-1.00856331035316	0.56
MEF2A	-0.0745826563455634	0.3	0.956829199786777	0.9	-0.145847354610062	0.02
MEF2C	1.88087475119318	0.06	-1.37870917732645	0.24	-1.66451315636889	0.34
MITF	0.409834297477487	0.78	-0.0039704185710744	0.28	-1.39309049610888	0.34
MSX2	-0.644381317142116	0.62	-0.634638853430489	0.96	-2.20839354229747	0.06
MYB	1.05245741648764	0.34	-1.57486062125652	0.12	-3.9085244959773	0.02
MYC	-2.95242280247455	0.02	-1.13985641478697	0.32	0.386929374965413	0.84
MYCN	-2.05315367208723	0.12	2.07368163915858	0.14	0.0992649231263812	0.52
MYOD1	0.231621993976187	0.7	1.36774518411445	0.56	-1.34535835709159	0.44
NCOA1	0.172340490412535	0.66	1.05051610968567	0.82	0.210490849285325	0.76
NCOA2	1.71281530190679	0.1	-0.581941179286648	0.84	0.476412423295546	0.98
NCOA3	-0.224936166157564	0.16	0.782910053404061	0.82	-0.363903650471232	0.02
NCOR1	-0.156406377473951	0.1	-0.182266645907042	0.44	-0.20402652273381	0.16
NCOR2	1.77910855676304	0.1	-1.18154622089882	0.42	0.885869658852691	0.56
NFATC1	-0.223931292962496	0.02	-0.12288963132685	0.48	-0.459897625637083	0.34
NFATC2	-0.988865883039236	0.8	1.71495533014439	0.28	2.94285082512507	0.02
NFE2L2	0.250336216657123	0.58	-0.0478325825529002	0.58	2.01295481896363	0.02
NFIC	1.04047180952551	0.46	-2.21742573929604	0.02	-2.26335565792551	0.06
NFKB	-0.931425511108641	0.5	1.55445525452664	0.78	2.17245781660776	0.04
NFKB1	-1.00775850794474	0.8	-1.08530605848912	0.32	0.969148698658208	0.52
NFKB2	-0.379896996266876	0.62	1.48903529009285	0.32	-0.160428402950405	0.02
NFYA	0.850936438763648	0.54	-1.44674129960718	0.2	1.92535972149678	0.1
NKX2-5	-0.625296095147863	0.74	-0.150163835295293	0.6	-0.0628316267103014	0.02
NKX3-1	1.370033953029	0.3	-0.821540890435574	0.82	0.801084505141279	0.46
NOTCH1	1.50476208607508	0.18	2.29120258521379	0.04	0.423316145161176	0.6
NR0B2	-0.503316107823101	0.66	-0.235480215642754	0.22	0.619918900795108	0.96
NR1H3	1.43265693648566	0.22	-1.34734442453559	0.26	-0.761507853738339	0.64
NR1H4	-0.962138451067814	0.82	1.02749656707246	0.72	1.44370031545865	0.22
NR1I2	-0.306870997360862	0.12	-1.32174578913379	0.32	1.65248249307429	0.1
NR1I3	1.24981965697713	0.36	-0.389064775472871	0.96	-0.774216088395172	0.74
NR2F2	2.46986888869763	0.02	-1.67865580100717	0.1	-2.39347690199514	0.04
NR3C1	0.422379766696348	0.82	-1.62893501575738	0.08	1.20867176836604	0.36
NR4A1	0.332982589692056	0.82	1.32013428144334	0.44	0.287511061117466	0.4
NR5A1	0.82386525435686	0.56	1.05434514102259	0.62	-0.0263929396556307	0.26
NRF1	0.864889907115131	0.66	-1.00715788518776	0.46	0.165871900223285	0.54
PAX3	-0.308271518072191	0.24	0.876906432430403	0.8	-0.816834644690537	0.88
PAX5	-0.91304622860566	0.96	-0.487773821350306	0.58	-0.233429632248055	0.18
PAX6	2.52318052394498	0.02	-1.25194118754331	0.38	-0.84827368094696	0.9
PGR	-0.201054627703307	0.14	1.94269418809335	0.18	-1.15331668720482	0.78
PITX2	-0.842468062992766	0.94	1.02046243621684	0.58	0.971111595047501	0.56
POU2F1	1.21657146528084	0.5	-1.91177072612972	0.06	-3.89870765466597	0.02
POU5F1	-0.140679892831205	0.02	1.00465572978694	0.7	-0.536535310196706	0.56
PPARA	-0.507016323327193	0.54	0.207949438076879	0.2	2.37697615010748	0.04
PPARD	0.820979707110631	0.68	1.16400369325326	0.58	0.207045379090987	0.64
PPARG	1.49652712880011	0.2	-0.0584977796924607	0.26	3.27386356575244	0.02
PRDM1	-0.234409774338279	0.1	-0.732558021861119	0.98	-0.485851513095423	0.8
RARA	1.11737366375832	0.42	0.642052986840052	0.48	-1.49272666126907	0.28
RARB	1.10542296622528	0.28	-1.54768378629003	0.2	-0.787435520172826	0.88
RBPJ	0.582363641411925	0.9	0.188021714405083	0.26	0.357740526305107	0.66
REL	-0.507845393561837	0.46	-1.60960681328422	0.22	1.75742355818281	0.08
RELA	-1.29241166787605	0.7	1.11667567904429	0.76	1.3654496501557	0.28
REST	0.6957929286656	0.66	-1.17664552720628	0.68	-0.423836364710808	0.9
RORA	1.2034188091887	0.34	-2.08987114787943	0.06	-1.56291680753926	0.3
RUNX1	-0.110916357078023	0.24	-0.492411637770478	0.8	0.409379216832244	0.88
RUNX2	1.35080442710658	0.24	0.123562423353525	0.1	-0.328234762496504	0.02
RUNX3	-0.588124668304539	0.66	-0.26035941943363	0.0800000000000001	0.053262763121585	0.28
RXRA	-0.144242429282799	0.0800000000000001	1.43888842657858	0.56	0.892807097427411	0.72
SMAD1	1.67173264045998	0.18	-2.41932795240096	0.02	-2.2939029814621	0.06
SMAD2	1.64768359605297	0.18	1.89415318811837	0.14	0.106724617058588	0.22
SMAD3	1.02638115580624	0.34	-1.34863755452951	0.24	-2.45806691873327	0.1
SMAD4	2.94946846005215	0.02	-1.07263655184506	0.42	-2.40161888657897	0.08
SMAD7	-0.925701515625256	0.68	1.34519121936044	0.3	-0.00947431184988829	0.24
SNAI1	2.20536629184688	0.06	-0.454890584920315	0.9	-2.30939889743066	0.1
SNAI2	-0.262000879183519	0.7	-1.26779714900541	0.46	-3.24555478122071	0.02
SOX2	3.00550311063388	0.02	-3.1013482325731	0.02	-2.19788973025081	0.1
SOX9	3.58607181852204	0.02	1.09243954092675	0.48	0.872157851407803	0.58
SP1	0.191266053666231	0.88	-0.0625421235002514	0.74	3.62019341892451	0.02
SP3	0.310705449918579	0.82	0.425411107116266	0.16	1.26253107079752	0.26
SPI1	0.234166635516304	0.92	1.94294665794477	0.26	3.63672228892299	0.02
SREBF1	2.71065213771191	0.02	-6.14375955507725	0.02	3.99177296955239	0.02
SREBF2	1.72961381620018	0.08	-6.27731827666974	0.02	3.13201933448795	0.02
SRF	1.13193116636444	0.64	0.379063009119555	0.24	1.65719803402246	0.1
SSRP1	1.6885494595329	0.06	1.72241003371676	0.46	-0.338609589269001	0.16
STAT1	-3.84989080678251	0.02	2.21416670947873	0.1	5.7928106747614	0.02
STAT3	-0.965558545761315	0.76	1.50415648252421	0.64	0.7921271913959	0.58
STAT5A	-1.67183306931159	0.42	1.81195344879338	0.46	0.0404292897156418	0.36
STAT5B	-0.528520405089026	0.66	1.3091343728321	0.72	-0.12396690645581	0.42
STAT6	1.22198309544343	0.38	-2.83848732271938	0.02	-0.577882749459336	0.66
TAL1	0.018823209663723	0.5	0.0555681984545044	0.22	0.744426826821032	0.88
TBP	0.0763380660417001	0.46	0.240626672330258	0.14	-0.95165178549104	0.86
TCF3	-0.759079887825718	0.56	-2.70280022279356	0.02	-3.27330597541348	0.02
TCF7L2	0.0153400867288006	0.28	-0.84228256059715	0.74	-3.15211755979695	0.02
TFAP2A	-0.116113338567299	0.34	-1.22513913700053	0.44	-2.24435965976215	0.1
TFCP2	0.514359365473198	0.94	-0.54908166275983	0.88	-1.78203961805891	0.22
THRA	-1.39997323312413	0.36	0.64777425619709	0.98	0.758700437086453	0.8
TP53	-0.185495608554032	0.62	0.102867956135019	0.2	4.24503090415691	0.02
TP63	0.496397603915517	0.82	2.45270322602573	0.04	1.6872176514085	0.12
TP73	0.790734342693345	0.52	2.55449798066179	0.02	2.10731508722311	0.06
TWIST1	1.67501209005948	0.22	-1.78503827771343	0.14	-3.77576205942357	0.02
USF1	0.538263633824415	0.78	-0.825137393775294	0.56	1.99752008571332	0.02
USF2	1.37130612409591	0.22	0.832856741212359	1	3.29544855369621	0.02
VDR	-0.0826086001401059	0.0600000000000001	-0.874868301472368	0.72	-2.18819110738737	0.22
WT1	1.68626984147337	0.08	0.336667768930974	0.36	0.814731903098013	0.66
XBP1	-1.10905949575566	0.8	-0.444835830649804	0.88	-0.583684976083079	0.74
YBX1	2.4154731614267	0.04	-0.577707843302373	0.98	0.611813917138176	0.86
YY1	0.494893657840202	0.88	-1.18435981419003	0.38	-0.200913502735463	0.16
ZEB1	-1.23259420691981	0.28	0.466554553412743	0.78	-0.77214784733519	0.88
